# A Clarifying Perspective on Bacterial Pseudo-Receiver Domains

**DOI:** 10.1101/2025.06.23.661182

**Authors:** Robert B. Bourret, Emily N. Kennedy, Rita Tamayo, Clay A. Foster

**Affiliations:** Department of Microbiology and Immunology, University of North Carolina, Chapel Hill, North Carolina, USA; Department of Pediatrics, Section Hematology/Oncology, University of Oklahoma Health Sciences Center, Oklahoma City, Oklahoma, USA

**Author notes:** Address correspondence to Robert B. Bourret.

**Keywords:** pseudo-receiver domains, receiver domains, aspartate-less receiver domains, atypical response regulators, two-component regulatory systems

## Abstract

Two-component regulatory systems typically consist of a sensor kinase and a response regulator. All response regulators contain a receiver domain; most also contain an output domain. Response regulator activity is controlled by the phosphorylation state of the receiver. Receivers contain five conserved active site residues that catalyze phosphorylation and dephosphorylation reactions. Some protein domains identified computationally as receivers (PF00072) lack one or more of the five key conserved residues and are termed pseudoreceivers (PsRs). Because receivers are among the most abundant protein domains in nature, PsRs are also common. PsRs are especially common in plants, where they control circadian rhythms. Little is known about PsRs in fungi and archaea. Here, we focused on bacterial PsRs.

We created representative datasets of 9,153 PsR and 143,116 true receiver domain sequences from bacteria. Comparison of amino acid composition of PsR and true receiver domains at each position showed (i) many differences at positions known to be important for phosphorylation-mediated signaling in true receiver domains, consistent with diminished importance in PsRs; and (ii) greatest differences between PsR and true receiver domains in the β3α3 and β4α4 loops, potentially highlighting functionally important regions of PsRs. We also performed covariation analyses of PsR and true receiver domains, which suggested six networks of linked residues that may be important for PsR function. Our analyses lay the foundation for rational experimental approaches to investigate molecular mechanisms of signaling by bacterial PsRs.
