## Supplementary material for "A Clarifying Perspective on Bacterial Pseudo-Receiver Domains": Dataset S3 PsR Amino Acid Frequencies

### Sheet: Sheet 1 - Dataset S3 - Manually
Dataset S3 - PsR Amino Acid Frequencies
Sequence index	E coli CheY position	Position relative to D	Gap	A	C	D	E	F	G	H	I	K	L	M	N	P	Q	R	S	T	V	W	Y
1	8	D-49	7.47	3.92	0.8	0	0	1.2	0.01	0	37.27	0	9.53	0.31	0	0	0	0	0.02	0.81	38.54	0	0.12
2	9	D-48	4.85	3.79	0.29	0	0.1	2.6	0.71	0.4	3.47	0.01	71.14	3.74	0.01	0.01	0.19	0.01	0.36	0.19	6.37	0.58	1.18
3	10	D-47	4.06	1.85	3.5	0	0	1.52	0.01	0.42	31	0.01	24.43	0.66	0.66	0.01	0.02	0.01	0.13	0.43	29.91	0.44	0.95
4	11	D-46	3.87	14.29	1.02	0.01	0	0.56	0.33	0.02	22.57	0	5.86	0.5	0.01	0.01	0	0	0.22	0.47	50.03	0.01	0.23
5	12	D-45	3.77	1.98	0.28	57.52	23.83	0.05	1.74	1.25	0.23	0.29	0.13	0.17	3.34	0.04	0.92	0.03	2.61	1.1	0.52	0	0.19
6	13	D-44	3.68	6.64	0.19	27.75	5.58	0.12	7.46	2.67	0.14	1.76	0.19	0.05	18.86	7.82	2.17	2.36	9.43	2.17	0.57	0.01	0.38
7	14	D-43	3.22	1.79	0.52	31.94	11.42	0.45	0.94	6.61	0.95	1.14	1.46	0.56	14.06	0.25	4.98	3.08	11.61	2.25	2.03	0.05	0.68
8	15	D-42	3.02	12.95	0.24	5.29	10.88	0.9	2.04	1.33	1.85	4.32	3.42	0.79	1.28	27.82	4.07	6.54	5.39	3.9	3.21	0.21	0.57
9	16	D-41	2.77	12.33	0.15	8.04	8.72	2.17	3.52	2.31	6.89	2.53	10.42	2.27	3.12	2.02	3.74	3.27	7.19	8.9	8.26	0.24	1.13
10	17	D-40	2.61	6.66	0.54	4.06	2.6	6.13	1.14	1.66	11.56	1.75	10.76	3.62	8.05	0.43	3.94	4.25	8.4	5.88	13.29	0.57	2.11
11	18	D-39	2.44	13.16	2.72	0.29	0.49	0.64	2.22	1.62	3.42	0.86	15.42	0.71	1.19	0.23	4.29	39.65	3.57	2.15	3.97	0.26	0.68
12	19	D-38	2.16	11.56	0.28	8.71	16.38	1.3	2.71	2.35	2.51	7.13	4.76	1.8	4.33	0.29	7.29	10.23	7.35	4.03	1.58	0.29	2.95
13	20	D-37	2.2	13.49	0.24	2.05	2.79	2.5	14.57	1.29	8.99	2.12	14.91	3.09	1.52	0.6	3.67	5.37	6.03	4.28	7.84	0.47	1.97
14	21	D-36	1.96	2.95	0.61	0.22	0.32	3.31	0.33	0.22	16.68	0.43	46.1	10	0.2	0.09	0.1	0.2	0.32	3.73	8.76	1.13	2.38
15	22	D-35	1.85	12.64	2.24	1.17	9.79	0.45	3.89	2.22	2.48	11.09	2.17	0.92	1.49	0.16	6.78	16.68	9.69	6.98	6.64	0.05	0.62
16	23	D-34	1.8	11.84	0.5	6.9	9.89	1.7	4.12	3.2	1.88	5.52	4.77	1.58	4.4	0.82	7.78	12.79	8.85	6.1	3.36	0.96	1.22
17	24	D-33	1.74	10.37	1.15	1.07	2.02	3.2	2.94	3.38	10.31	2.11	24.95	6.89	0.86	0.28	4.33	2.89	3.2	4.6	8.54	1.44	3.73
18	25	D-32	1.69	1.99	0.83	0	0	6.63	0.25	0	5.58	0.02	76.75	1.49	0.03	0.05	0.02	0.03	0.29	0.23	3.87	0.08	0.15
19	26	D-31	1.76	9.89	0.38	3.78	19.41	0.28	5.67	2.06	1.22	7.67	2.85	0.76	3.34	0.52	7.92	13.29	10.53	6.04	2.1	0.07	0.44
20	27	D-30	2.61	10.41	0.27	7.68	11.81	0.4	8.4	2.03	0.73	6.25	3.23	1.05	4.14	3.12	8.5	12.76	10.44	4.33	1.16	0.09	0.58
21	28	D-29	2.22	15.24	1.28	4.8	10.95	3.16	2.01	4.12	2.84	2.04	11.03	2.59	2.8	0.66	5.36	4.46	5.68	2.98	3.56	9.5	2.73
22	29	D-28	6.29	1.88	0.57	9.83	3.52	1.14	56.64	1.68	0.17	1.56	0.43	0.09	4.7	1.22	2.81	2.93	2.63	0.81	0.33	0.1	0.68
23	30	D-27	96.72	0.27	0.03	0.01	0.01	0.45	0.01	0.02	0.85	0.01	0.17	0.08	0.02	0.02	0	0.01	0.03	0.03	1.1	0	0.13
24	31	D-26	1.23	4.99	7.41	0.55	0.82	17.3	0.97	8.75	9.32	0.57	7.63	3.26	0.83	0.4	0.8	0.46	0.85	1.32	7.21	2.13	23.2
25	32	D-25	0.81	5.01	0.37	8.42	15.32	0.78	1.18	3.46	4.96	4.76	4.01	0.5	4.87	1.01	8.58	11.22	5.1	6.92	11.77	0.39	0.57
26	33	D-24	0.96	5.53	2.99	0.05	0.4	1.37	0.21	0.25	13.67	0.19	7.26	0.81	0.17	2.25	0.19	0.11	1.16	5.53	55.99	0.25	0.67
27	34	D-23	1.26	8.64	0.98	7.07	7.97	2.75	10.35	4.14	8.08	2.29	8.95	1.18	0.71	0.09	3.16	5.59	4.25	8.09	10.14	1.56	2.74
28	35	D-22	0.44	8.4	3.39	2.23	16.91	2.45	3.28	2.68	5.66	2.01	6.27	1.03	0.5	1.49	5.21	3.29	6.39	13.97	11.37	1.58	1.46
29	36	D-21	0.28	50.68	5	0.12	1.8	5.67	1.13	0.48	2.79	0.21	4.03	0.54	0.12	0.26	0.36	0.37	3.05	5.13	16	0.09	1.89
30	37	D-20	0.19	15.64	0.91	7.83	8.98	0.9	9.22	3.39	1.19	3.12	2.21	0.6	4.35	3.99	3.41	6.49	14.02	9.54	2.64	0.12	1.28
31	38	D-19	0.23	1.18	1.13	26.01	3.02	0.11	3.86	1.23	0.14	0.86	0.49	0.04	16.04	0.43	1.11	2.88	26.47	14.25	0.26	0.03	0.23
32	39	D-18	0.13	15.91	1.17	1.02	2.52	1.22	39.74	0.62	3.53	0.69	7.19	1.19	0.48	7.19	1.07	1.53	4.69	3.48	5.31	0.34	0.98
33	40	D-17	0.1	15.57	0.32	8.67	17.63	1.52	3.43	2.73	1.85	5.62	4.33	1.06	3.07	2.52	8.11	7.12	6.33	5.23	3.27	0.23	1.31
34	41	D-16	0.14	11.57	0.12	13.82	35.16	0.35	3.7	1.4	0.67	3.03	1.69	0.68	1.8	0.49	10.38	2.62	6.14	4.46	1.33	0.04	0.4
35	42	D-15	0.17	61.89	1.55	0.08	0.08	2.96	10.04	0.04	2.39	0.05	11.23	0.96	0.08	0.23	0.04	0.05	0.9	1.96	5.09	0.04	0.16
36	43	D-14	0.31	3.29	0.48	0.61	2.39	4.14	0.62	0.72	12.09	1.89	46.34	3.47	0.5	0.88	1.86	5.06	1.21	1.07	9.81	1.7	1.54
37	44	D-13	0.19	17	0.2	9.84	18.81	1.27	2.68	1.91	1.38	6.37	2.83	0.78	3.67	1.44	7.59	11.58	5.96	4	1.76	0.2	0.56
38	45	D-12	0.21	13.31	1.28	1.04	4.12	2.91	0.81	2.95	6.33	6.6	21.91	5.35	0.83	0.15	7.01	8.93	2.96	3.12	5.56	1.61	3.03
39	46	D-11	0.45	16.71	4.57	0.22	0.07	4.48	0.59	0.22	13.74	0.11	34.38	3.73	0.13	0.56	0.14	0.24	1.4	1.69	13.7	0.83	2.05
40	47	D-10	97.21	0.21	0	0.08	0.86	0	0.12	0	0.02	0.37	0.07	0.03	0.1	0	0.31	0.36	0.17	0.08	0.01	0	0
41	48	D-9	93.67	0.97	0.01	0.39	0.85	0.05	0.36	0.22	0.08	0.48	0.09	0.09	0.42	0.03	0.54	0.5	0.67	0.49	0.02	0	0.07
42	49	D-8	89.22	0.68	0.1	0.64	1.29	0.42	0.73	0.54	0.11	0.93	0.39	0.13	0.81	0.45	0.83	0.99	0.48	0.69	0.38	0.03	0.16
43	50	D-7	83.85	1.25	0.09	1.79	1.3	0.13	0.81	0.57	0.16	1.17	1.04	0.12	0.7	1.63	1.07	1.47	1.43	0.82	0.47	0.03	0.1
44	51	D-6	82.9	0.58	0.39	0	0	3.83	0.04	0.08	3.07	0.02	0.56	0.15	0.01	4.69	0	0	0.04	0.17	1.75	0.34	1.37
45	52	D-5	0.08	6.08	0.33	67.41	4.7	0.35	2.51	3.12	0.19	0.94	0.35	0.1	2.99	0.42	3.35	1.64	3.58	1.35	0.33	0.05	0.12
46	53	D-4	0.04	8.19	3.35	0	0	1.81	0.76	0.02	13.82	0	41.76	2.63	0	0.01	0.01	0.11	0.17	0.61	26.28	0.08	0.32
47	54	D-3	0.09	6.49	1.04	0	0	0.99	0.39	0.04	31.64	0	15.32	2.37	0.03	0	0.01	0.01	0.08	0.55	40.39	0.28	0.28
48	55	D-2	0.09	0.52	0.62	0	0.01	5.58	0.01	0.01	29.81	0	41.49	1.56	0	0	0	0.01	0.16	1.29	18.61	0.05	0.15
49	56	D-1	0.15	7.36	5.1	0.02	0.03	1.33	0.15	0.03	13.87	0.01	33.05	8.48	0.02	0.03	0.12	0.03	6.95	8.96	14.07	0.07	0.15
50	57	D	0.38	5.04	0.33	63.21	12.28	0.02	4.54	0.37	0.03	0.15	0.04	0.07	6.06	0.33	0.23	0.46	5.7	0.45	0.22	0.01	0.08
51	58	D+1	0.68	6.18	0.66	1.05	1.09	3.18	0.72	1.45	12.54	0.39	24.66	5.62	0.85	1.86	1.86	1.57	3.15	4.16	13.71	3.19	11.44
52	59	D+2	0.69	5.51	0.94	12.8	9.79	1.45	4.75	10.17	1.7	4.3	2.99	3.63	8.64	0.72	6.84	8.66	6.47	3.48	3.92	0.34	2.2
53	60	D+3	0.86	2.26	0.33	0.69	0.45	3.75	0.86	0.47	4.57	0.21	50.12	21.92	1.54	1.08	0.8	1.13	3.17	2.26	3.11	0.17	0.25
54	61	D+4	0.97	4.98	0.29	8.85	4.56	0.31	5.7	1.13	0.64	2.36	1.52	0.22	1.9	53.33	1.99	1.94	5.84	2.2	0.92	0.15	0.2
55	62	D+5	0.92	3.11	0.24	28.51	10.04	0.55	23.77	1.8	1.2	3.52	1.58	0.44	5.37	1.69	2.8	4.74	3.9	1.67	3.28	0.21	0.66
56	63	D+6	1.22	4.69	0.66	2.99	6.2	3	9.66	0.79	9.51	2.82	12.93	19.63	1.19	1.78	2.92	6.14	3.14	3.12	5.81	0.21	1.58
57	64	D+7	1.85	2.85	0.62	38.91	4.58	0.37	4.74	1.07	0.37	1.59	1.01	0.17	13.29	1.45	1.52	1.63	14.88	8.29	0.49	0.03	0.27
58	65	D+8	1.06	8.28	0.74	0.85	0.96	0.29	73.44	0.21	0.96	0.23	0.74	0.74	0.51	1.97	0.28	0.45	3.44	2.5	1.87	0.27	0.19
59	66	D+9	0.6	3.85	0.7	1.35	1.39	12.13	0.83	0.98	14.28	0.71	33.47	2.87	0.52	1.74	2.34	1.42	1.9	2.99	7.4	2.28	6.25
60	67	D+10	0.34	10.65	0.13	16.34	35.56	0.32	3.08	1.65	0.32	2.7	0.91	0.59	1.92	0.9	6.97	5.47	5.13	5.4	0.93	0.19	0.51
61	68	D+11	0.25	12.2	1.06	0.44	0.47	9.07	0.71	0.69	6.66	0.12	36.63	2.23	0.66	0.24	1.23	0.28	1.64	5.78	18.69	0.58	0.37
62	69	D+12	0.16	12.21	15.82	0.02	0.05	2.56	0.93	0.13	14.8	0.37	29.22	3.66	0.08	0.38	0.55	0.58	1.37	5.82	9.91	0.14	1.23
63	70	D+13	0.1	9.84	0.6	4.71	11.55	1.26	2.71	2.44	0.93	10.59	2.08	0.79	2.05	0.87	8.59	27.56	7.07	3.81	1.42	0.43	0.62
64	71	D+14	0.09	11.68	0.29	3.48	11.27	1.43	1.05	2.91	3.27	6.63	6.57	2	2.09	0.2	12.99	17.83	4.15	4.86	2.64	2.34	2.24
65	72	D+15	0.05	4.32	0.69	0.01	0.03	2.38	0.09	0.1	27.7	0.08	47.02	4.41	0.08	0.05	0.05	0.05	0.43	0.56	11.12	0.24	0.54
66	73	D+16	0.21	3.85	0.63	0.87	1.31	0.43	1.32	3.2	0.8	19.22	2.97	1.85	2.93	0.33	4.42	46.12	5.36	2.01	1.44	0.15	0.58
67	74	D+17	0.15	16.54	0.24	4.59	13.26	0.7	3.83	2.52	0.58	8.46	2.26	0.66	4.46	0.64	9.9	12.57	11.23	4.7	1.21	0.64	0.85
68	75	D+18	5.12	6.97	0.54	9.89	8.26	1.42	2.49	5.9	3.58	5.17	9.18	2.31	5.9	0.17	7.35	11.98	5.72	3.86	2.64	0.34	1.21
69	76	D+19	14.27	6.59	1.18	5.13	5.7	3.62	7.19	4.78	1.14	3.31	4.48	0.98	4.61	11.66	3.26	5.37	6.48	2.49	1.78	1.23	4.75
70	77	D+20	62.4	4.66	0.19	2.4	3.38	0.25	3.11	0.93	1.42	2.41	2.15	0.24	1.51	0.61	1.93	5.74	3.31	1.3	1.39	0.47	0.2
71	78	D+21	56.66	1.06	0.7	0.35	0.48	3.85	2.4	0.73	1.49	0.79	8.79	0.81	0.58	1.38	0.39	0.57	2.18	11.66	0.69	1.96	2.49
72	79	D+22	35.29	8.8	0.75	2.64	3.29	0.66	5.9	1.37	1.2	4.85	1.8	0.75	2.09	8.07	4.1	9.42	4.85	1.57	1.87	0.2	0.54
73	80	D+23	4.12	7.91	0.51	13.46	7.78	1.27	5.67	6.98	0.44	4.97	2.62	0.95	6.55	6.1	6.22	7.84	8.38	4.61	0.96	0.68	1.99
74	81	D+24	0.67	7.36	4.01	0.05	0.15	0.91	1.05	0.23	20.57	0.86	17.09	2.47	0.32	5.11	0.7	3.4	2.69	15.97	16.16	0.09	0.15
75	82	D+25	0.15	6.6	0.28	0.6	1.63	0.48	1.88	1.23	1.79	7.32	2.85	0.68	0.82	56.28	1.86	8.02	1.86	1.33	3.16	0.12	1.06
76	83	D+26	0.15	6.61	1.64	0	0	6.99	1.4	0.02	30.77	0.33	6.96	1.5	0.04	0.27	0.05	1.04	0.81	2.77	38.09	0.16	0.38
77	84	D+27	0.28	4.17	0.44	0.01	0	2.1	0.08	0.08	40.66	0	23.41	3.82	0.01	0.02	0.01	0.37	0.15	0.19	23.62	0.04	0.54
78	85	D+28	0.1	9.08	0.58	0	0.02	10.71	2.04	1.38	14.28	0	22.81	14.68	0.02	0.04	0.67	0.01	0.23	0.76	21.47	0.09	1.04
79	86	D+29	0.15	1.4	1.55	0	0.07	7.92	0.28	0.59	18.9	0.05	34.27	7.18	0.28	0	0.4	0.15	0.58	4.18	19.13	0.23	2.68
80	87	D+30	0.27	11.07	1.29	0.48	0.1	0.37	4.05	0.31	1.34	0.11	1.93	1.14	0.81	0.23	0.2	0.16	32.49	38.3	5.11	0.05	0.19
81	88	D+31	0.2	29.28	0.48	9.41	6.49	0.46	13.66	1.65	0.61	1.41	0.78	0.88	4.28	3.05	1.92	2.77	13.79	5.43	2.4	0.34	0.72
82	89	D+32	0.45	5.29	0.79	12.88	10.64	4.42	2.28	5.66	1.53	4.47	4.25	1.06	6.22	3.27	7.41	8.08	8.71	4.78	2.57	0.42	4.84
83	90	D+33	1.03	11.74	0.83	12.09	6.78	2.03	10.5	2.68	2.72	2.31	2.81	1.06	5.43	6.24	2.96	7.17	8.6	6.69	4.62	0.34	1.39
84	91	D+34	3.23	4.51	0.51	24.62	10.21	1.68	4.23	1.5	0.84	1.99	2.37	0.8	6.35	1.08	4.73	4.35	15.83	8.48	1.3	0.28	1.1
85	92	D+35	4.13	8.7	0.14	9.64	13.98	2.25	2.58	1.49	3.18	4.12	5.62	1.21	2.16	11.93	3.73	6.45	5.9	4.83	5.87	0.2	1.92
86	93	D+36	1.87	12.65	0.17	12.02	21.15	1.03	5.74	2.81	2.02	3.42	2.83	1.14	2.91	3.27	6.49	5.41	7.2	3.83	3.08	0.26	0.72
87	94	D+37	1.63	6.63	0.59	14.77	6.33	2.53	2.21	2.59	4.41	3.09	13.96	3.11	2.81	0.94	3.92	4.56	5.23	6.97	8.09	0.36	5.27
88	95	D+38	0.9	14.8	0.5	0.79	4.45	1.23	1.69	0.87	12.56	6.22	10.49	3.08	0.43	1.02	2.77	17.15	2.76	2.16	15.05	0.34	0.73
89	96	D+39	0.69	10.38	0.25	4.05	10.05	2.32	1.42	1.55	9.14	3.62	10.89	2.59	2.48	0.68	6.76	8.96	3.57	3.15	15.98	0.21	1.27
90	97	D+40	0.86	14.39	0.31	4.4	15.46	1.31	2.21	1.86	1.05	9.5	4.54	1.38	2.47	1.23	9.61	18.98	5.19	3.34	1.01	0.27	0.63
91	98	D+41	0.64	50.57	5.43	0.31	0.5	2.51	11.95	0.22	3.11	0.5	6.18	1.55	0.46	0.34	0.48	0.76	4.5	2.56	5.58	0.4	1.43
92	99	D+42	0.63	5.64	0.25	0.73	1.85	7.94	0.75	1.35	11.03	4.35	33.08	8.01	0.64	0.37	2.18	7.93	1.56	1.3	6.47	0.2	3.73
93	100	D+43	1.06	10.76	0.42	10.67	20.12	0.38	3.14	1.54	0.54	10.78	2.18	0.72	4.59	0.44	9.43	14.42	5.43	2.14	0.8	0.09	0.36
94	101	D+44	1.04	34.58	1.45	1.35	2.87	1.29	2.14	2.36	2.98	2.28	18.24	3.22	2.59	0.76	2.75	3.81	7.89	2.01	3.88	0.24	2.25
95	102	D+45	1.05	2.31	0.21	2.95	1.67	0.22	78.75	1.18	0.14	1.31	0.44	0.15	2.75	0.73	1.45	1.82	1.21	0.83	0.29	0.16	0.36
96	103	D+46	1.2	50.82	2.44	0.22	0.17	3.58	3.02	0.24	7.33	0.14	3.27	1.15	0.24	2.6	0.17	0.28	1.1	0.95	19.63	0.11	1.33
97	104	D+47	8.02	6.94	1.91	25.28	2.08	3.83	0.73	2.84	1.8	2.34	3.68	1.15	7.9	0.13	2.93	3.44	10.38	5.77	5.83	0.55	2.48
98	105	D+48	1.22	16.18	0.5	37.04	5.67	0.67	19.54	1.62	0.36	0.71	1.17	0.39	1.46	1.1	1.27	2.6	3.94	1.53	1.26	0.1	1.66
99	106	D+49	0.98	1.76	3.63	0.08	0.07	21.94	0.12	1.32	5.62	0	6.85	0.74	0.07	0.1	0.2	0.4	0.48	0.92	10.77	0.94	43.03
100	107	D+50	1.04	0.94	1.05	0	0.04	4.56	0.03	0.15	19.32	0	51.09	3.75	0.12	0.01	0.27	0.08	0.17	0.43	16.05	0.5	0.39
101	108	D+51	1.14	7.2	0.98	2.58	3.58	1.84	1.46	2.67	5.58	1.85	14.22	1.89	3.53	6.98	3.22	4.13	9.24	11.65	14.06	0.09	2.12
102	109	D+52	1.23	1.44	0.11	3.2	2.11	0.21	0.71	1.85	0.63	64.44	1.94	0.8	0.55	0.39	2.59	10.61	2.05	3.2	0.79	0.48	0.67
103	110	D+53	1.59	1.28	0.13	4.66	1.63	0.25	5.45	0.74	0.1	0.48	0.27	0.24	2.02	70.78	1.08	1.07	4.85	2.92	0.24	0.03	0.17
104	111	D+54	2.48	5.92	2.29	1.31	1.57	20.45	0.91	0.83	13.07	0.35	15.6	1.37	0.68	0.93	0.76	0.68	2.88	3.1	19.6	0.55	4.68
105	112	D+55	2.53	4.65	0.32	19.76	6.97	0.72	4.7	2.06	1.56	8.21	1.74	0.58	6.81	4.19	3.48	7.66	13.73	7.67	2.08	0.08	0.49
106	113	D+56	2.2	10.56	0.45	2.92	4.88	2.68	2.76	1.89	4.24	3.8	8.15	2.5	1.18	26.71	2.81	6.51	5.16	4.05	4.82	0.36	1.38
107	114	D+57	2.26	13.84	0.17	12.6	20.71	0.59	4.76	2.2	1.52	4.77	3.5	1.03	5.17	2.24	5.99	5.71	6.53	3.29	2.41	0.16	0.55
108	115	D+58	2.33	9.82	0.1	8.4	29.33	0.32	1.2	1.79	3.08	3.7	4.52	0.99	1.67	0.58	6.77	10.04	3.88	4.99	5.36	0.2	0.92
109	116	D+59	2.46	0.75	0.32	0	0.01	7.7	0.01	0.01	8.23	0	68.53	2.63	0.01	0.01	0.05	0.05	0.04	0.22	8.55	0.23	0.17
110	117	D+60	2.61	7.32	0.79	1.38	4.32	2.77	1.98	1.65	8.09	7.19	21.25	2.2	1.19	1.03	3.73	13.83	2.57	2.7	10.99	0.39	2.04
111	118	D+61	2.94	29.06	0.84	7.04	9.11	0.7	2.32	1.9	1.07	4.86	3.39	0.99	3.09	4.16	5.33	8.07	7.33	4.62	2.03	0.24	0.91
112	119	D+62	3.41	21.67	1.41	0.09	1.55	2	0.99	1.23	5.01	6.45	8.46	2.13	0.66	0.09	1.97	23.14	4.11	7.82	6.47	0.57	0.79
113	120	D+63	4.16	2.72	0.99	0	0.01	1.27	0.05	0.01	29.24	0	28.21	3.88	0.02	0.01	0	0.01	0.32	0.93	28.09	0.03	0.04
114	121	D+64	6.79	7.9	0.4	7.12	11.66	0.64	2.59	3.39	1.19	7.54	3.48	1.07	4.9	0.1	6.73	23.12	4.92	3.45	1.82	0.21	0.97
115	122	D+65	10	16.43	0.48	2.13	3.83	0.55	2.16	3.39	1.35	6.37	3.56	1.54	5.77	0.31	6.22	13.2	8.21	8.05	4.59	0.47	1.4
116	123	D+66	14.33	20.12	1.69	0.02	0.48	2.49	0.79	2.02	7.14	0.37	19.11	2.04	0.88	0	4.5	1.62	1.23	3.42	14.31	1.1	2.32
117	124	D+67	24.5	8.79	0.91	0.16	0.91	1.81	0.43	1.19	10.83	0.93	28.51	3.52	0.36	0.01	1.38	3.05	2.03	1.29	8.15	0.26	0.98
118	125	D+68	46.37	7.57	0.11	3.59	6.47	0.09	0.8	1.03	0.37	3.97	0.94	0.46	1.57	0.03	3.2	17.68	3.55	1.38	0.51	0.03	0.28
119	126	D+69	53.93	2.89	0.08	0.47	1.43	0.66	0.42	1.47	1.58	2.96	6.17	1.37	1.01	0.01	2.44	17.07	1.42	1.72	1.13	0.24	1.54
120	127	D+70	60.09	2.86	0.42	0.42	0.29	4.76	0.63	2.21	1.58	6.27	1.94	0.44	0.69	0	2.1	7.77	2.43	1.04	1.38	0.4	2.28
