## Supplementary material for "A Clarifying Perspective on Bacterial Pseudo-Receiver Domains": Dataset S4 True Receiver Amino Acid Frequencies

### Sheet: Sheet 1 - Dataset S4 - Manually
Dataset S4 - True Receiver Amino Acid Frequencies
Sequence index	E. coli CheY position	Position relative to D	Gap	A	C	D	E	F	G	H	I	K	L	M	N	P	Q	R	S	T	V	W	Y
1	8	D-49	1.53	3.33	1.76	0	0	0.84	0.02	0	44.27	0	10.07	0.35	0	0	0	0	0.07	0.91	36.69	0	0.16
2	9	D-48	0.55	3.19	0.42	0	0	2.16	0.41	0.39	4.06	0	77.38	3.42	0.02	0	0.05	0.03	0.12	0.14	5.76	0.61	1.27
3	10	D-47	0.15	1.94	0.85	0	0	1.37	0.01	0.26	34.48	0	26.25	0.76	0.01	0	0.02	0	0.18	0.48	31.69	0.24	1.3
4	11	D-46	0.01	15.02	1.17	0	0	0.11	0.13	0	16.45	0	2.26	0.22	0	0	0	0	0.06	0.53	63.98	0	0.06
5	12	D-45	0	0	0	61.53	38.4	0	0.01	0	0	0	0	0	0.01	0	0.01	0	0.01	0	0.01	0	0
6	13	D-44	0.01	0	0	99.78	0.21	0	0	0	0	0	0	0	0	0	0	0	0	0	0	0	0
7	14	D-43	0	1.13	0.1	29.22	29.88	0.36	0.26	9.5	0.56	0.33	0.52	0.39	11.15	0	4.69	0.42	9.03	1.23	0.94	0	0.28
8	15	D-42	0	14.74	0.07	4.55	12.49	1.07	0.94	1.2	2.82	6.22	4.22	1.02	1.13	26.17	4.22	6.92	3.77	3.33	4.18	0.23	0.71
9	16	D-41	0	9.44	0.06	11.18	6.14	2.75	3.29	1.77	7.77	2.3	15.31	4.37	4.09	3	2.2	3.75	6.68	6.71	8.28	0.19	0.73
10	17	D-40	0.01	6.76	0.22	3.33	0.88	5.65	0.32	0.64	23.44	0.01	15.47	5.48	12.02	0.09	1.84	0.02	2.55	3.21	16.82	0.26	1
11	18	D-39	0.01	14.35	2.45	0.01	0.26	0.42	3.01	0.7	3.09	0.22	13.77	0.61	1.06	0.03	5.29	45.45	2.96	1.52	4.46	0.07	0.26
12	19	D-38	0	7.7	0.11	10.76	20.59	2.14	2.72	1.64	1.74	8.13	5.96	3.9	3.54	0.15	6.92	10.51	5.35	5	1.63	0.56	0.94
13	20	D-37	0.01	11.27	0.12	1.41	1.54	4.05	14.29	0.65	7.95	0.54	22.95	5.09	1.78	0.77	1.58	1.79	6.72	4.03	10.97	0.44	2.07
14	21	D-36	0.01	5.04	0.52	0	0.49	3.82	0.41	0.81	17.2	0	47.93	4.72	0.53	0.01	0.2	0.03	0.46	3.38	13.04	0.09	1.31
15	22	D-35	0.01	13.55	2.06	0.99	10.25	0.36	3.83	1.07	2.22	13.18	2.61	0.85	1.19	0.08	6.93	17.53	10.73	6.05	6	0.04	0.45
16	23	D-34	0.01	10.3	0.17	8.19	11.09	3.07	3.5	2.12	3.43	6.91	7.07	4.14	3.12	0.34	5.81	13.96	5.84	5.01	2.25	0.82	2.84
17	24	D-33	0.01	11.1	0.74	0.6	1.72	5.49	3.51	1.63	12.26	0.94	21.59	6.99	2.89	0.05	2.35	2.64	3.47	5.31	7.02	0.8	8.89
18	25	D-32	0.01	1.12	0.79	0.01	0	5.64	0.1	0	7.75	0.01	77.78	1.79	0.01	0.02	0.01	0	0.1	0.25	4.46	0.01	0.13
19	26	D-31	0.1	7.87	0.2	5.17	25.5	0.11	5.2	1.22	0.99	8.87	1.96	0.8	3.59	0.71	7.17	12.03	9.87	6.75	1.72	0.02	0.17
20	27	D-30	1.21	10.35	0.17	8.39	10.12	1.27	5.13	1.91	0.86	11.79	5.81	1.63	3.97	2.1	7.2	12.94	9.42	3.56	1.07	0.05	1.05
21	28	D-29	0.46	13.84	1.16	5.64	19.88	2.86	1.56	4.52	3.12	2.81	10.31	2.53	4.05	0.39	6.26	4.91	4.98	2.32	3.39	2.35	2.67
22	29	D-28	2.66	1.73	0.37	13.13	3.84	1.19	59.69	1.28	0.1	1.53	0.27	0.1	4.78	1.3	2.05	1.83	2.31	0.8	0.44	0.04	0.57
23	30	D-27	99.05	0.05	0.02	0	0	0.35	0.02	0.01	0.11	0	0.03	0.01	0	0.01	0	0.01	0.03	0.02	0.18	0	0.09
24	31	D-26	0.22	3.43	2.66	0.51	0.47	20.18	0.45	8.1	10.75	0.44	10.22	3.92	1.17	0.28	0.36	0.32	0.42	0.64	5.02	2.19	28.26
25	32	D-25	0.1	5.95	0.43	8.36	17.05	0.47	0.9	2.42	5.14	4.26	4.03	0.43	3.79	1.12	7.64	8.98	4.8	7.37	16.38	0.12	0.26
26	33	D-24	0.08	6.25	3.25	0.08	0.24	1.41	0.23	0.26	11.81	0.28	6.26	0.78	0.06	1.97	0.15	0.1	1.26	6.26	58.56	0.1	0.63
27	34	D-23	0.37	9.43	0.66	10.92	8.28	2.66	14.24	3.31	6.05	2.28	8.7	0.98	0.64	0.05	2.59	5.78	4.21	8.17	8.36	0.26	2.05
28	35	D-22	0.13	7.51	2.41	1.27	20.24	2.34	2.2	2.74	5.51	2.24	6.46	1.34	0.4	1.33	4.02	2.52	6.18	16.59	11.43	2.14	0.99
29	36	D-21	0.05	63.06	4.75	0.05	1.17	6.02	0.75	0.57	1.14	0.23	2.24	0.28	0.06	0.08	0.17	0.36	1.83	2.85	12.26	0.17	1.93
30	37	D-20	0.02	15.6	0.87	7.14	12.68	1.44	10.31	3.66	1.02	3.61	2.04	0.92	4.54	3.26	2.92	5.49	11.39	7.1	2.69	0.1	3.2
31	38	D-19	0.04	0.55	0.75	35.99	1.23	0.06	2.32	1.2	0.02	0.44	0.37	0.06	25.03	0.02	0.46	2.03	19.73	9.5	0.09	0.02	0.11
32	39	D-18	0.02	14.14	0.63	0.07	0.55	1.18	65.19	0.18	1.23	0.19	3.28	0.29	0.04	4.7	0.15	0.75	1.91	0.53	4.14	0.15	0.67
33	40	D-17	0.01	13.92	0.14	6.95	20.88	1.54	1.97	1.49	2.95	7.12	6.65	1.38	2.37	2.57	8.4	8.92	3.72	3.57	4.4	0.11	0.94
34	41	D-16	0.01	11.07	0.09	12.41	40.65	0.18	1.79	0.97	1.22	3.49	1.7	0.85	1.09	0.29	10	2.27	5.95	4.3	1.54	0.02	0.11
35	42	D-15	0.05	67.39	1.14	0.01	0.01	2.63	16.36	0	0.93	0	4.71	1.13	0.01	0.03	0	0.05	0.56	1.04	3.79	0.01	0.13
36	43	D-14	0.07	1.71	0.48	0.99	2.05	2.32	0.3	0.57	12.24	1.54	48.75	3.52	0.31	0.41	1.33	4.33	0.63	0.72	13.94	2.13	1.66
37	44	D-13	0.04	17.18	0.1	12.14	24.4	0.73	1.71	1.74	0.88	6.68	2.01	0.57	3.4	1.14	7.09	9.04	5.06	3.93	1.39	0.19	0.58
38	45	D-12	0.04	15.41	0.97	0.8	3.52	3	0.87	2.01	7.05	9.34	22.8	5.84	0.55	0.04	5.23	6.9	2.3	2.45	5.37	1.94	3.58
39	46	D-11	0.15	20.01	2.42	0.13	0.15	7.21	1.03	0.4	13.74	0.08	32.46	2.91	0.11	0.31	0.13	0.36	0.8	1.47	12.33	0.94	2.84
40	47	D-10	99.21	0.07	0	0.03	0.07	0.01	0.01	0.01	0.02	0.14	0.03	0	0.03	0	0.12	0.16	0.04	0.03	0.02	0	0
41	48	D-9	94.63	1.1	0.01	0.3	0.74	0.03	0.35	0.09	0.05	0.3	0.08	0.04	0.25	0.1	0.43	0.28	0.65	0.42	0.09	0	0.06
42	49	D-8	89.24	0.72	0.08	1.17	1.39	0.4	1.19	0.63	0.16	0.46	0.39	0.05	0.6	1.03	0.59	0.55	0.43	0.46	0.32	0.02	0.13
43	50	D-7	84.68	1.08	0.1	1.88	1.29	0.11	0.86	0.49	0.16	1.12	1.23	0.2	0.67	1.39	0.82	1.89	0.99	0.63	0.25	0.05	0.11
44	51	D-6	83.92	0.46	0.28	0.01	0.01	2.72	0.01	0.05	3.47	0.02	0.63	0.07	0.02	4.96	0.01	0.04	0.04	0.11	2.1	0.43	0.64
45	52	D-5	0.01	4.95	0.27	72.77	3.61	0.21	2.85	3.22	0.11	0.71	0.29	0.08	2.14	0.32	2.92	1.12	2.95	0.93	0.39	0.03	0.12
46	53	D-4	0	6.76	2.84	0	0	1.39	0.45	0.11	11.65	0.01	48.75	2.05	0.01	0.01	0.01	0.03	0.05	0.24	25.13	0.05	0.45
47	54	D-3	0	7.82	1.57	0	0	0.77	0.13	0	32.52	0	12.96	2.56	0	0	0	0	0.09	0.41	40.64	0.14	0.39
48	55	D-2	0	0.16	0.33	0	0	9.25	0	0	22.87	0	45.93	1.06	0	0	0	0	0.08	2.47	17.63	0.13	0.08
49	56	D-1	0	1.71	2.84	0	0	0.71	0.01	0.01	3.15	0	51.25	17.01	0	0	0.21	0	7.46	10.04	5.58	0	0.01
50	57	D	0	0.01	0	99.96	0	0	0.01	0	0	0	0	0	0.01	0	0	0	0.01	0	0	0	0
51	58	D+1	0.01	0.86	0.91	0.04	0.3	1.15	0.21	0.64	33.89	0.07	25.02	4.77	0.34	0.03	1.25	1.49	0.1	0.08	22.45	3.44	2.94
52	59	D+2	0.02	1.52	0.3	1.99	5.76	0.71	7.22	3.71	1.91	5.14	2.31	19.97	12.39	0	9.65	14.7	4.2	2.44	4.01	0.91	1.12
53	60	D+3	0.01	0.02	0	0	0	0.81	0.01	0.01	1.49	0	36.63	60.2	0.01	0.02	0.02	0.01	0.02	0.1	0.53	0	0.1
54	61	D+4	0.11	1.54	0.02	0.83	1.51	0.02	2.8	0.23	0.07	1.22	0.14	0.03	0.45	87.6	0.72	0.71	1.34	0.5	0.13	0	0.02
55	62	D+5	0.11	1.16	0.09	18.4	11.29	0.61	33	1.57	1.84	6.6	1.29	0.28	3.25	1.57	2.28	6.56	1.23	0.87	7.21	0.1	0.71
56	63	D+6	0.12	2.13	0.59	1.62	3.74	1.34	7.62	0.39	9.02	4.39	16.23	37.32	0.39	0.48	1.54	2.9	1.28	2.52	5.58	0.12	0.66
57	64	D+7	0.1	0.56	0.14	50.59	2.25	0.1	3.03	0.96	0.15	0.59	0.77	0.1	15.5	0.65	0.64	0.53	16.71	6.31	0.19	0.03	0.11
58	65	D+8	0.04	0.83	0.11	0.07	0.04	0.03	97.17	0.01	0.08	0.03	0.02	0.01	0.08	0.08	0.01	0.04	1.04	0.09	0.21	0.01	0.01
59	66	D+9	0.06	1.69	0.19	1.14	1.24	14.84	0.32	0.99	18.43	0.77	31.81	4.08	0.29	1.27	0.61	1.99	0.58	1.95	7.04	2.36	8.36
60	67	D+10	0.01	7.87	0.04	16.2	43.49	0.17	2.54	0.74	0.22	1.61	0.46	0.4	0.79	0.38	7.74	1.81	6.42	7.61	0.84	0.17	0.49
61	68	D+11	0.01	19.12	0.97	0.02	0.04	8.17	1.08	0.05	6.6	0.01	29.47	1.94	0.06	0.02	0.03	0.03	0.42	6.22	24.57	1	0.17
62	69	D+12	0.01	13.87	15.8	0	0.01	2.2	0.61	0.18	9.45	0.05	32.87	2.09	0.07	0.02	0.82	0.17	1.28	12.66	7.11	0.07	0.64
63	70	D+13	0.01	8.18	0.16	3.5	13.13	0.17	2.11	1.72	0.92	15.64	1.37	0.51	1.69	1.49	8.59	32.79	3.98	2.72	1.01	0.1	0.2
64	71	D+14	0.01	11.56	0.28	2.25	15.69	0.93	1.14	3.53	3.13	9.64	5.1	1.7	1.71	0.15	10.55	20.32	3.26	4.03	1.97	1.44	1.62
65	72	D+15	0.01	4.27	0.62	0.01	0.02	1.85	0.12	0.08	35.62	0.05	39.72	3.59	0.03	0.04	0.15	0.15	0.29	0.71	10.91	1.24	0.54
66	73	D+16	0.23	3.85	0.51	0.76	1.16	0.2	1.09	2.16	1.21	18.55	4.52	2.17	1.61	0.67	3.72	50.58	2.43	2.03	2.1	0.17	0.28
67	74	D+17	0.25	20.31	0.15	4.47	15.91	0.2	4.61	1.45	0.74	11.04	1.83	0.6	3.87	0.9	9.8	9.93	8.45	3.97	1.29	0.03	0.22
68	75	D+18	4.95	6.75	0.28	10.1	8.27	2.1	2.07	3.99	4.93	5.67	9.39	2.48	5.67	0.31	6.79	11.41	5.28	4.6	2.8	1.08	1.08
69	76	D+19	11.7	5.51	1.08	7.43	6.72	3.19	10.62	4.37	0.53	3.49	3.35	0.62	4.85	10.77	3.11	4.99	8.73	1.52	1.45	1.27	4.69
70	77	D+20	70.52	4.1	0.09	2.07	3.53	0.12	2.51	0.83	0.65	2.38	1	0.16	1.28	0.46	2	3.99	2.09	1.05	0.94	0.11	0.13
71	78	D+21	66.97	0.86	0.36	0.34	0.71	2.96	1.9	0.46	0.92	0.5	8.4	0.5	0.44	0.49	0.28	0.31	0.99	8.48	0.43	1.12	2.57
72	79	D+22	46.89	6.27	0.58	2.28	2.09	0.2	2.03	1.23	1.33	6.64	0.68	0.48	2	8.05	3.21	7.78	5.37	1.07	1.55	0.07	0.22
73	80	D+23	5.65	7.05	0.26	17.56	8.56	0.96	7.23	6.16	0.42	4.84	1.92	0.73	7.37	4.12	5.64	6.6	6.89	5.6	0.77	0.53	1.14
74	81	D+24	0.98	6.79	2.52	0.18	0.19	1.01	1.23	0.14	20.59	0.44	16.27	3.72	0.24	7.33	0.86	0.55	2.04	17.01	17.61	0.09	0.22
75	82	D+25	0.06	4.38	0.28	1.27	2.18	0.55	1.91	1.14	1.37	9.29	2.01	0.66	0.7	57.66	1.98	8.51	1.42	1.19	2.21	0.09	1.12
76	83	D+26	0.01	2.43	0.96	0	0	4.37	0.2	0.03	36.12	0.29	3.6	0.74	0.02	0.12	0.02	1.27	0.45	1.87	47.16	0.1	0.23
77	84	D+27	0.01	1.62	0.19	0	0	0.91	0.12	0.25	47.91	0.01	24.08	2.09	0.03	0	0.01	0.01	0.09	0.2	22.01	0.04	0.41
78	85	D+28	0	10.8	0.18	0	0	17.83	0.79	0.01	16.08	0	11.86	23.23	0.01	0.01	0	0	0.09	0.15	17.88	0.01	1.06
79	86	D+29	0	1.64	2.05	0	0.02	2.4	0.04	0.4	13.64	0	49.62	8.54	0.08	0	0.49	0.15	0.71	3.68	15.53	0.1	0.88
80	87	D+30	0	0.11	0.01	0	0	0	0.03	0	0.01	0	0.02	0.01	0.01	0	0	0	30.98	68.77	0.02	0	0
81	88	D+31	0	51.92	0.27	0.16	0.17	0.1	21.6	0.09	0.75	0.24	0.19	2.53	0.83	0.04	0.92	0.19	9.61	8.09	2.19	0.01	0.11
82	89	D+32	0.04	2.83	0.31	2.54	3.12	9.91	0.92	11.43	0.91	10.14	7.99	1.9	4.79	0.04	2.49	14.06	6.42	1.2	1.73	0.57	16.67
83	90	D+33	0.45	16.11	0.21	20.57	5.12	0.3	17.74	0.93	1.64	1.55	1.19	0.37	4.83	2.49	1.33	1.69	11.96	7.39	3.73	0.05	0.36
84	91	D+34	6.54	5.2	0.09	22.19	15.87	1.37	4.76	1.12	0.64	1.51	4.24	3.64	3.97	0.5	6.23	3.52	10.19	7.02	0.76	0.14	0.51
85	92	D+35	7	5.57	0.05	11.98	17.87	2.64	1.24	0.88	6.59	4.3	5.41	1.4	1.64	7.21	3.34	3.76	4.04	4.86	9.11	0.66	0.43
86	93	D+36	1.04	9.68	0.1	13.49	25.36	1.4	5.73	1.89	3.09	3.36	2.33	1.63	2.65	3.17	6.13	3.62	6.84	3.96	3.41	0.13	0.99
87	94	D+37	0.93	4.2	0.12	33.5	5.64	2.5	0.78	3.21	3.46	1.63	5.27	3.01	3.69	0.46	1.98	1.57	4.99	7.49	3.73	0.14	11.69
88	95	D+38	0.51	21.48	0.25	0.58	4.12	0.93	0.83	0.59	9.73	11.98	6.37	1.96	0.23	0.55	2.76	18.67	1.4	3.31	13.28	0.07	0.41
89	96	D+39	0.4	6.1	0.08	2.83	8.88	3.03	0.96	1.36	14.05	3.68	10.76	1.7	1.35	0.53	5.23	6.48	2.33	2.17	26.34	0.14	1.58
90	97	D+40	0.53	10.69	0.1	6.04	16.64	0.5	1.96	1.83	1.64	12.1	5.28	1.69	2.57	0.78	8.7	17.46	4.02	3.79	2.63	0.57	0.48
91	98	D+41	0.35	44.34	5.55	0.3	0.4	1.46	28.94	0.12	1.61	0.39	4.01	1.34	0.19	0.14	0.28	0.51	4.9	1.4	2.71	0.1	0.95
92	99	D+42	0.22	2.19	0.08	0.43	1.62	11.6	0.43	0.53	11.28	3.01	42.12	8.62	0.36	0.36	1.28	4.18	0.94	1.55	4.67	0.13	4.39
93	100	D+43	0.97	9.72	0.18	12.23	22.25	0.24	2.59	1.23	0.49	12.81	2.12	0.82	5.47	0.35	7.46	13.02	4.94	2.13	0.58	0.03	0.37
94	101	D+44	0.83	31.65	0.98	1.54	2.75	1.66	2.33	1.75	4.29	2.2	20.85	3.28	2.37	0.65	2.85	2.74	6.11	2.72	5.91	0.12	2.42
95	102	D+45	0.48	1.32	0.09	1.9	1.78	0.19	83.39	1.18	0.15	1.11	0.42	0.12	2.82	0.86	1.14	0.92	1.2	0.26	0.29	0.02	0.35
96	103	D+46	0.38	64.78	2.02	0.41	0.26	3.06	4.65	0.17	4.04	0.12	1.24	4.52	0.31	1.54	0.15	0.23	1.61	0.8	9.52	0.02	0.18
97	104	D+47	0.93	5.92	1	34.05	1.78	5.6	0.44	1.47	3.35	2.47	3.49	1.22	7.75	0.05	2.1	2.92	7.93	4.23	9.02	0.48	3.79
98	105	D+48	0.35	7.18	0.4	53.31	4.25	0.63	19.54	1.79	0.24	0.86	0.76	0.21	1.41	0.68	1.12	2.02	2.55	0.84	0.6	0.06	1.24
99	106	D+49	0.14	0.34	0.82	0	0.01	23.77	0.03	2.39	1.95	0.05	2.24	0.33	0.02	0.01	0.16	0.17	0.18	0.39	3.83	0.94	62.21
100	107	D+50	0.07	0.49	0.47	0.08	0.1	1.9	0	0.11	24.67	0.13	49.49	4.04	0.02	0	0.17	0.08	0.05	0.12	17.5	0.15	0.35
101	108	D+51	0.06	8.51	0.92	0.76	4.21	0.57	1.87	1.2	3.95	1.4	17.52	1.54	1.46	6.43	2.45	2.17	8.06	22.65	13.82	0.03	0.44
102	109	D+52	0.06	0	0	0	0	0	0	0	0	99.92	0	0	0	0	0	0.01	0	0	0	0	0
103	110	D+53	0.39	0.81	0.02	6.42	1.25	0.02	1.8	0.35	0.04	0.29	0.17	0.04	1.57	80.26	0.68	0.63	3.28	1.86	0.09	0.01	0.03
104	111	D+54	0.6	5.67	1.54	0.92	1.09	39.91	0.58	0.26	12.42	0.34	6.42	1.09	0.59	0.61	0.43	1.16	3.07	2.62	14.79	1.77	4.13
105	112	D+55	0.81	5.99	0.13	21.29	8.88	0.58	3.43	2.66	0.77	4.3	1.51	0.43	9.05	3.94	3.53	5.79	18.17	6.74	1.43	0.05	0.53
106	113	D+56	0.43	8.39	0.1	2.74	4.42	6.69	2.42	0.99	6.06	3.99	12.49	3.9	1.88	23.12	2.61	5	3.76	3.4	5.59	0.36	1.66
107	114	D+57	0.46	10.67	0.04	17.16	22.1	0.28	3.31	1.31	1.12	5.87	2.19	0.97	3.96	3.42	5.53	9.75	6.05	3.28	2.1	0.11	0.33
108	115	D+58	0.48	5.42	0.06	9.17	41.39	0.27	0.9	1.42	2.5	4.62	3.36	0.87	1.12	0.22	7.34	9.21	2.3	3.66	5.24	0.04	0.42
109	116	D+59	0.58	0.66	0.07	0	0	7.1	0.01	0.01	8.38	0	71.67	2.64	0	0.01	0.01	0.01	0.01	0.25	8.27	0.12	0.2
110	117	D+60	0.68	8.17	0.74	1.14	4.82	2.55	1.39	1.13	10.33	4.57	26.5	3.08	1.11	0.61	3.1	6.71	2.74	3.12	15.38	0.22	1.91
111	118	D+61	0.85	32.46	0.21	7.72	11.3	0.5	2.36	1.78	1.4	5.58	4.95	0.87	3.39	1.24	5.69	6.24	6.54	3.89	2.48	0.1	0.43
112	119	D+62	1.12	25.76	1.1	0.2	1.65	0.38	1.16	0.6	3.49	6.82	5.49	1.55	0.38	0.05	1.5	29.09	3.76	8.37	7.11	0.07	0.37
113	120	D+63	1.65	2.02	0.77	0	0	1.17	0.01	0	33.97	0.01	23.34	2.69	0	0	0	0.01	0.13	0.64	33.5	0.03	0.04
114	121	D+64	3.77	6.87	0.28	4.53	11.1	0.34	2.44	3.09	0.84	12.9	2.77	0.58	5.38	0.04	7.15	29.47	4.09	2.57	1.15	0.08	0.57
115	122	D+65	6.71	24.06	0.19	2.42	4.96	0.31	1.58	1.53	1.15	10.82	2.16	0.75	4.73	0.14	5.19	14.88	6.95	6.37	4.08	0.06	0.95
116	123	D+66	10.41	19.44	1.01	0.02	0.3	2.31	1.01	3.66	8.77	0.11	19.19	1.72	0.79	0.01	2.37	1.34	0.86	1.74	20.34	2.08	2.54
117	124	D+67	21.03	8.29	0.7	0.35	1.46	2.51	0.81	1.97	6.72	1.64	37.1	3.39	0.43	0	1.36	2.31	1.59	1.56	5.04	0.36	1.38
118	125	D+68	44.69	4.95	0.03	3.36	8.33	0.08	0.7	0.88	0.17	4.35	0.63	0.21	1.58	0.13	3.17	22.31	2.44	1.38	0.31	0.03	0.28
119	126	D+69	51.37	1.98	0.03	0.47	1.79	0.86	0.2	1.54	1.37	3.65	5.1	0.72	1.23	0.02	2.43	22.6	1.17	1.28	0.91	0.17	1.09
120	127	D+70	57.56	4.97	0.35	0.71	0.59	1.37	0.81	2.25	2.12	3.66	3.19	0.55	1.01	0.01	2.05	6.16	4.5	2.45	2.27	0.65	2.76
